# Colonization of vineyards by non-*Saccharomyces* yeast species without evolution of copper and sulfite resistance

**DOI:** 10.1101/2025.09.22.677406

**Authors:** Justin C Fay, James H Miller, Sofia Dashko, Katie E Hyma, Ping Liu, Helena Volk, Haley Cohen, Nabil F Rahman, Keyang Tang, Emery R Longan, Xueying C Li, Lorena Butinar, Jure Piškur

**Author notes:** Present affiliations: H. Volk, Department of Agronomy, Biotechnical Faculty, University of Ljubljana, Ljubljana, Slovenia; X. Li, Ministry of Education Key Laboratory for Biodiversity Science and Ecological Engineering, College of Life Sciences, Beijing Normal University, Beijing, China, 100875; K. Tang, Department of Molecular and Cell Biology, University of Connecticut, Storrs, CT 06269; N. Rahman, Department of Pathology, University of Rochester Medical Center, Rochester, NY 14642. Deceased (Jure Piškur).

## Abstract

Humans have generated ecological and environmental disturbances, such as vineyards, across the globe. Disturbed environments create widespread and repeated selective pressures that can drive colonization and local adaptation in microbial species. We investigated the distribution of fermentative yeast species in vineyards compared to nearby arboreal habitats and measured their resistance to two commonly used vineyard antimicrobials, copper and sulfite. We analyzed 4,101 strains, representing 70 species, collected from grapevine- and oak-associated substrates at 17 vineyard and 20 non-vineyard sites in the USA and Slovenia. Species frequency varied with geography and substrate, but the majority of species commonly present in vineyards were also found in non-vineyard arboreal environments, representing a potential source for vineyard colonization and exploitation of sugar from grapes. Species varied in both copper and sulfite resistance, but only *Saccharomyces cerevisiae* showed elevated resistance in vineyard compared to non-vineyard samples. Our results indicate that *S. cerevisiae* has uniquely taken advantage of vineyard environments through adaptations that appear either unnecessary or inaccessible to other yeast species present in vineyards.
