## Supplementary material for "Colonization of vineyards by non-*Saccharomyces* yeast species without evolution of copper and sulfite resistance": Table S1-S9

### Sheet: S1
Table S1. Sampling locations
Country	Location	Group	Name	Number of strains	Set	Latitude	Longitude	Location note
USA	Benton County, Oregon	non-vineyard	Benton County, M. Bollman, personal property	163	1	44.5549	-123.28	approximate
USA	Benton County, Oregon	non-vineyard	Chip Ross State Park	235	1	44.6065	-123.279
USA	St. Louis County, Missouri	non-vineyard	Tyson Research Center	506	1	38.5205	-90.5637
USA	Washington County, Missouri	non-vineyard	Washington County, L. Watrud, personal property	358	1	37.9963	-90.8616	approximate
USA	Ste. Genevieve County, Missouri	vineyard	Chaumette Vineyards	874	1	37.7633	-90.1621
USA	St. Charles County, Missouri	vineyard	Mount Pleasant Winery	269	1	38.5708	-90.8903
USA	Benton County, Oregon	vineyard	Tyee Wine Cellars	267	1	44.4584	-123.326
USA	Polk County, Oregon	vineyard	Whistling Dog Cellars	329	1	44.9634	-123.167
Slovenia	Lijak (stream)	non-vineyard	Lijak	41	2	45.9591	13.7192
Slovenia	Nanos (plateau)	non-vineyard	Nanos	43	2	45.7967	14.0027
Slovenia	Sinji Vrh (pension)	non-vineyard	Sinji Vrh	50	2	45.908	13.9355
Slovenia	Vipava (town)	non-vineyard	Vipava Castle	58	2	45.8503	13.9648
Slovenia	Brda (municipality)	vineyard	Carga Winery	132	2	46.0279	13.5187
Slovenia	Planina (village)	vineyard	Guerila Winery	58	2	45.8494	13.9096
Slovenia	Dutovlje (municipality)	vineyard	Rencelj Winery	10	2	45.7521	13.8303
Slovenia	Podraga (village)	vineyard	Sutor Winery	135	2	45.8114	13.9436
Slovenia	Brje (settlement)	vineyard	Sveti Martin Winery	94	2	45.8607	13.8124
Slovenia	Dobravlje (village)	vineyard	Tilia Estate Winery	88	2	45.8921	13.834
Slovenia	Manče (village)	vineyard	University of Nova Gorica (UNG) Vineyard	102	2	45.8166	13.9414
USA	New Haven, Missouri	non-vineyard	Ceder Creek Conference Center	21	3	38.6116	-91.2563
USA	Dixon, Missouri	non-vineyard	Clifty Creek Natural Conservation Area	11	3	38.0305	-91.9819
USA	Troy, Missouri	non-vineyard	Cuivre State Park	20	3	39.0209	-90.924
USA	Hilo, Koheanu stream, Hawaii	non-vineyard	Hilo, Koheanu stream	2	3	19.708	-155.151	approximate
USA	Keyesport, Illinois	non-vineyard	Keyesport	5	3	38.7755	-89.4924
USA	Kipahoehoe Natural Area Reserve, Hawaii	non-vineyard	Kipahoehoe Natural Area Reserve	11	3	19.4139	-155.239	approximate
USA	St. Louis, Missouri	non-vineyard	Missouri Botanical Gardens	1	3	38.6089	-90.2588
USA	Camden County, Missouri	non-vineyard	Roach	20	3	38.0384	-92.836
USA	Georgetown Island, Maine	non-vineyard	Robinhood	9	3	43.8508	-69.7389
USA	Rochester, New York	non-vineyard	Rochester	3	3	43.1255	-77.5966	approximate
USA	Salem, Missouri	non-vineyard	Salem	3	3	37.6369	-91.545	approximate
USA	Rochester, New York	non-vineyard	Washington Grove	14	3	43.1397	-77.5688
USA	Seneca Lake, New York	vineyard	Cornell extension vineyard	16	3	42.7067	-76.9752
USA	Keuka Lake, New York	vineyard	Konstantin Frank Vineyard	40	3	42.4735	-77.1866
USA	Seneca Lake, New York	vineyard	Ravines Vineyard	11	3	42.8445	-77.0044
USA	Keuka Lake, New York	vineyard	Ravines Vineyard in Keuka	30	3	42.4907	-77.12
USA	Seneca Lake, New York	vineyard	Silver Thread	56	3	42.5634	-76.8748
USA	Seneca Lake, New York	vineyard	Ventosa Vineyard	16	3	42.8577	-76.9365

### Sheet: S2
Table S2. Sampling sources
	Hyma_Collection (Set 1)		Slovenia_Collection (Set 2)		Other_Collection (Set 3)
Source	non-vineyard	vineyard	non-vineyard	vineyard	non-vineyard	vineyard	Total
oak	1262	1034	180	355	97	79	3007
grape	0	659	0	0	0	12	671
vine	0	0	4	202	0	1	207
fermentation	0	39	0	0	0	0	39
pomace	0	0	0	0	0	30	30
insect	0	0	1	7	1	20	29
soil	0	0	0	0	0	26	26
cellar	0	0	0	20	0	0	20
must	0	0	0	15	0	0	15
tree	0	0	0	0	15	0	15
fruit	0	0	0	14	0	0	14
grape mash	0	7	0	0	0	0	7
wine	0	0	0	6	0	0	6
other	0	0	0	5	0	0	5
compost	0	0	0	0	3	1	4
wild vine	0	0	0	0	3	0	3
yeast	0	0	0	2	0	0	2
flower	0	0	0	0	1	0	1
Total	1262	1739	185	626	120	169	4101

### Sheet: S3
Table S3. Control strains
Replicates	Strain	Other_Strain_Label	Strain_Type	Genus_species	Population	Source	Reason
12	KEH_2_F_1		Known_Control	Saccharomyces_paradoxus	North American Oak	This study	pick sensitive hyma strain
11	KEH_3_E_1		Known_Control	Saccharomyces_cerevisiae	North American Oak	This study	pick sensitive hyma strain
12	YJF1599	SM1	Known_Control	Saccharomyces_cerevisiae	European Wine	This study	Slovenian, copper and sulfite resistant
12	YJF1601	SM3	Known_Control	Saccharomyces_cerevisiae	European Wine	This study	Slovenian, sulfite resistant, intermediate copper resistance
12	YJF1618	SM28	Known_Control	Saccharomyces_cerevisiae	European Wine	This study	Slovenian, as resistant to copper as S288c, sulfite resistant
13	YJF3267	DBAA78	Known_Control	Saccharomyces_paradoxus	Mediterranean Oak	Provided by Douda Bensasson	mediterranean oak paradoxus, copper and sulfite sensitive
13	YJF3270	DBAI44	Known_Control	Saccharomyces_cerevisiae	Mediterranean Oak	Provided by Douda Bensasson	mediterranean oak cerevisiae, copper and sulfite sensitive
12	YJM456		Known_Control	Saccharomyces_cerevisiae	European Wine	Provided by John McCusker	clinical from US, type5 CUP1 duplication, copper resistant, sulfite sensitive
12	YJM969		Known_Control	Saccharomyces_cerevisiae	European Wine	Provided by John McCusker	clinical from italy, type3-5 CUP1 duplication, SSU1 translocation, copper and sulfite resistant
12	YJM972		Known_Control	Saccharomyces_cerevisiae	European Wine	Provided by John McCusker	clinical from italy, type2 CUP1 duplication, SSU1 translocation, copper and sulfite resistant
12	YPS152		Known_Control	Saccharomyces_paradoxus	North American Oak	Provided by Paul Sniegowski	oak, copper and sulfite sensitive
12	YPS163		Known_Control	Saccharomyces_cerevisiae	North American Oak	Provided by Paul Sniegowski	oak, copper and sulfite sensitive
1	YJF3268	DBAK70	Known_Control	Saccharomyces_paradoxus	Mediterranean Oak	Provided by Douda Bensasson	mediterranean oak paradoxus, copper and sulfite sensitive
1	YJF3269	DBAI51	Known_Control	Saccharomyces_paradoxus	Mediterranean Oak	Provided by Douda Bensasson	mediterranean oak paradoxus, copper and sulfite sensitive
1	YJF3272	DBAE79	Known_Control	Saccharomyces_cerevisiae	Mediterranean Oak	Provided by Douda Bensasson	mediterranean oak cerevisiae, copper and sulfite sensitive
1	YJF3698	DBAA78	Known_Control	Saccharomyces_paradoxus	Mediterranean Oak	Provided by Douda Bensasson	mediterranean oak paradoxus, copper and sulfite sensitive
1	YJF3699	DBAK70	Known_Control	Saccharomyces_paradoxus	Mediterranean Oak	Provided by Douda Bensasson	mediterranean oak paradoxus, copper and sulfite sensitive
1	YJF3700	DBAI51	Known_Control	Saccharomyces_paradoxus	Mediterranean Oak	Provided by Douda Bensasson	mediterranean oak paradoxus, copper and sulfite sensitive
1	YJF3701	DBAI44	Known_Control	Saccharomyces_cerevisiae	Mediterranean Oak	Provided by Douda Bensasson	mediterranean oak cerevisiae, copper and sulfite sensitive
1	YJF3702	DBAI58	Known_Control	Saccharomyces_paradoxus	Mediterranean Oak	Provided by Douda Bensasson	mediterranean oak paradoxus, copper and sulfite sensitive
1	YJF3806	PYCC8128 (ZP541)	Known_Control	Saccharomyces_cerevisiae	Mediterranean Oak	Portuguese Yeast Culture Collection	mediterranean oak cerevisiae, copper and sulfite sensitive
1	YJF3807	PYCC8144 (ZP560)	Known_Control	Saccharomyces_cerevisiae	Mediterranean Oak	Portuguese Yeast Culture Collection	mediterranean oak cerevisiae, copper and sulfite sensitive

### Sheet: S4
Table S4. Species labeling
Species	Relabeled	Reason	Strain subset
Candida_baotianmanesia	Candida_baotianensis	Synonym
Candida_bombi	Candida_unclassified	Similar matches to other species
Debaryomyces_prosopidis	Debaryomyces_prosopidis_group	Indistinguishable from D_hansenii, D_subglobosus, D_fabryi
Hyphopichia_burtonii	Hyphopichia_unclassified	Similar matches to other species	yes
Kregervanrija_fluxuum	Kregervanrija_unclassified	Similar matches to other species	yes
Lachancea_unclassified	Lachancea_unclassified	Similar matches to other species
Metschnikowia_citriensis	Metschnikowia_pulcherrima	Synonym
Metschnikowia_maroccana	Metschnikowia_unclassified	Similar matches to other species
Meyerozyma_caribbica	Meyerozyma_guilliermondii_group	Indistinguishable from M_carpophila and M_guilliermondii
Ogataea_polymorpha	Ogataea_thermophila_group	Indistinguishable from O_thermophila
Ogataea_nonfermentans	Ogataea_unclassified	Similar matches to other species
Papiliotrema_flavescens	Papiliotrema_flavescens_group	Indistinguishable from P_terrestris
Pichia_CLUSTER9	Pichia_cluster1	Pichia clusters were named based on database matches
Pichia_CLUSTER20	Pichia_deserticola	Pichia clusters were named based on database matches
Pichia_CLUSTER8	Pichia_kluyveri	Pichia clusters were named based on database matches
Pichia_CLUSTER1	Pichia_kudriavzevii	Pichia clusters were named based on database matches
Pichia_CLUSTER3	Pichia_manshurica_1	Pichia clusters were named based on database matches
Pichia_CLUSTER22	Pichia_manshurica_2	Pichia clusters were named based on database matches
Pichia_CLUSTER5	Pichia_manshurica_4	Pichia clusters were named based on database matches
Pichia_CLUSTER4	Pichia_manshurica_5	Pichia clusters were named based on database matches
Pichia_CLUSTER10	Pichia_manshurica_6	Pichia clusters were named based on database matches
Pichia_CLUSTER6	Pichia_manshurica_7	Pichia clusters were named based on database matches
Pichia_CLUSTER7	Pichia_manshurica_8	Pichia clusters were named based on database matches
Pichia_CLUSTER15	Pichia_manshurica_9	Pichia clusters were named based on database matches
Pichia_CLUSTER16	Pichia_membranifaciens_1	Pichia clusters were named based on database matches
Pichia_CLUSTER17	Pichia_membranifaciens_2	Pichia clusters were named based on database matches
Pichia_CLUSTER18	Pichia_membranifaciens_3	Pichia clusters were named based on database matches
Pichia_CLUSTER2	Pichia_occidentalis	Pichia clusters were named based on database matches
Pichia_CLUSTER11	Pichia_terricola	Pichia clusters were named based on database matches
Various names	Pichia_unclassified	Uncertain positions relative to clusters and other species
Saccharomyces_paradoxus	Saccharomyces_cerevisiae	A single strain misclassified, YJF1718	yes
Saccharomycodes_ludwigii	Saccharomycodes_unclassified	Similar matches to other species	yes
Schizosaccharomyces_pombe	Schizosaccharomyces_unclassified	Similar matches to other species	yes
Candida_magnoliae	Starmerella magnoliae	Synonym
Starmerella_lactis-condensi	Starmerella_unclassified	Similar matches to other species	yes
Torulaspora_delbrueckii	Torulaspora_unclassified	Similar matches to other species	yes
Strain subset indicates relabeling that only applied to a subset of strains. Note that two Pichia manshurica groups (3,10) present in Figure S1 are absent as the strains within those groups did not pass later QC filtering.

### Sheet: S5
Table S5. Species identified
Species_Label	Hyma_Collection_non-vineyard	Hyma_Collection_vineyard	Other_Collection_non-vineyard	Other_Collection_vineyard	Slovenia_Collection_non-vineyard	Slovenia_Collection_vineyard	Total
Saccharomyces_paradoxus	299	399	37	31	62	213	1041
Saccharomyces_cerevisiae	227	146	41	25	29	139	607
Lachancea_thermotolerans	140	289	6	17	14	32	498
Lachancea_fermentati	193	136	0	6	0	0	335
Schizosaccharomyces_japonicus	163	140	0	0	0	0	303
Torulaspora_delbrueckii	59	32	6	15	11	28	151
Pichia_kudriavzevii	0	90	2	2	0	22	116
Starmerella_bacillaris	0	88	0	0	0	2	90
Hanseniaspora_vineae	7	71	1	4	0	0	83
Kazachstania_servazzii	11	2	2	0	13	37	65
Pichia_occidentalis	0	50	0	0	0	0	50
Hanseniaspora_uvarum	0	0	0	0	5	40	45
Kluyveromyces_lactis	19	12	1	7	0	1	40
Zygosaccharomyces_bailii	8	28	0	0	1	3	40
Kazachstania_martiniae	18	18	1	0	0	0	37
Wickerhamomyces_anomalus	0	12	1	6	0	4	23
Saccharomyces_kudriavzevii	0	0	0	0	13	8	21
Pichia_manshurica_5	16	2	0	0	0	0	18
Pichia_manshurica_7	0	14	0	0	0	2	16
Saccharomyces_uvarum	15	0	0	0	0	0	15
Candida_glabrata	1	8	1	0	0	4	14
Pichia_kluyveri	0	2	0	0	1	11	14
Pichia_manshurica_4	8	6	0	0	0	0	14
Pichia_manshurica_1	0	5	0	3	0	4	12
Hanseniaspora_pseudoguilliermondii	0	1	0	0	1	9	11
Metschnikowia_pulcherrima	0	9	0	1	0	1	11
Pichia_cluster_1	2	4	1	2	0	1	10
Kluyveromyces_dobzhanskii	1	0	0	0	2	6	9
Hanseniaspora_osmophila	1	0	0	3	2	2	8
Meyerozyma_guilliermondii_group	1	2	1	1	0	3	8
Pichia_terricola	0	3	0	5	0	0	8
Saccharomycodes_ludwigii	5	3	0	0	0	0	8
Schizosaccharomyces_pombe	3	4	0	0	0	0	7
Nakazawaea_holstii	3	1	0	0	2	0	6
Pichia_manshurica_6	4	2	0	0	0	0	6
Schwanniomyces_polymorphus	0	0	0	0	6	0	6
Debaryomyces_prosopidis_group	0	0	0	0	3	2	5
Pichia_manshurica_2	0	0	0	0	1	4	5
Starmerella_bombicola	0	0	0	5	0	0	5
Kazachstania_aerobia	0	2	0	0	1	1	4
Cyberlindnera_saturnus	0	0	0	3	0	0	3
Millerozyma_koratensis	0	3	0	0	0	0	3
Pichia_manshurica_8	2	1	0	0	0	0	3
Rhodotorula_kratochvilovae	0	0	0	3	0	0	3
Rhodotorula_mucilaginosa	0	0	0	3	0	0	3
Candida_baotianensis	0	0	0	0	0	2	2
Hyphopichia_burtonii	0	0	1	0	1	0	2
Lachancea_kluyveri	0	0	1	0	0	1	2
Metschnikowia_reukaufii	0	0	0	2	0	0	2
Nakazawaea_ishiwadae	2	0	0	0	0	0	2
Papiliotrema_laurentii	0	0	0	2	0	0	2
Pichia_membranifaciens_3	0	0	0	0	1	1	2
Aureobasidium_pullulans	0	0	0	1	0	0	1
Candida_parapsilosis	0	1	0	0	0	0	1
Candida_tropicalis	0	0	0	0	0	1	1
Hanseniaspora_valbyensis	1	0	0	0	0	0	1
Kregervanrija_fluxuum	0	0	0	1	0	0	1
Moniliella_spathulata	0	0	0	1	0	0	1
Ogataea_thermophila_group	0	1	0	0	0	0	1
Papiliotrema_flavescens_group	0	0	0	1	0	0	1
Pichia_deserticola	0	1	0	0	0	0	1
Pichia_membranifaciens_1	0	0	0	0	0	1	1
Pichia_membranifaciens_2	0	0	1	0	0	0	1
Saturnispora_diversa	0	0	0	1	0	0	1
Sporobolomyces_patagonicus	0	0	0	1	0	0	1
Starmerella_lactis-condensi	0	1	0	0	0	0	1
Starmerella_magnoliae	0	0	0	0	0	1	1
Yamadazyma_mexicana	1	0	0	0	0	0	1
Yamadazyma_scolyti	0	0	0	0	0	1	1
Zygosaccharomyces_rouxii	0	0	0	1	0	0	1
Simpson Diversity Index	0.843337	0.869924	0.709689	0.899312	0.809916	0.795788	0.864276
Species that couldn't be distinguished from other closely related species were labeled Genus_species_group. Clusters of distinguishable Pichia OTUs were labeled with numbers after the closest matching species.

### Sheet: S6
Table S6. Species samples by enrichment
Species_Label	HH	HL	LH	LL	Fisher's Exact p-value (HH vs LH)
Saccharomyces_paradoxus	206	207	139	110	0.10247
Lachancea_thermotolerans	150	79	51	14	0.00505513
Schizosaccharomyces_japonicus	91	107	45	39	0.637434
Saccharomyces_cerevisiae	82	87	58	53	0.16623
Lachancea_fermentati	57	56	79	72	3.96193e-07
Torulaspora_delbrueckii	43	26	16	1	0.210895
Starmerella_bacillaris	38	22	11	3	0.0671955
Pichia_occidentalis	31	7	1	0	3.4117e-05
Hanseniaspora_vineae	28	9	9	2	0.220923
Kazachstania_martiniae	15	6	6	1	0.647524
Pichia_kudriavzevii	14	18	2	2	0.0657086
Kluyveromyces_lactis	14	6	7	1	1
Kazachstania_servazzii	11	2	0	0	0.0103019
Saccharomyces_uvarum	10	4	1	0	0.109197
Metschnikowia_pulcherrima	7	2	0	0	0.0562325
Zygosaccharomyces_bailii	5	8	9	9	0.04507
Pichia_manshurica5	5	4	5	2	0.340779
Wickerhamomyces_anomalus	4	3	3	2	0.7043
Saccharomycodes_ludwigii	3	2	1	2	1
Nakazawaea_holstii	3	1	0	0	0.556357
Candida_glabrata	2	3	1	0	1
Schizosaccharomyces_pombe	2	1	2	0	0.618994
Pichia_manshurica4	2	0	5	3	0.104959
Meyerozyma_guilliermondii_group	2	0	1	0	1
Kazachstania_aerobia	2	0	0	0	0.541921
Pichia_kluyveri	2	0	0	0	0.541921
Millerozyma_koratensis	1	2	0	0	1
Pichia_manshurica7	1	1	0	1	1
Nakazawaea_ishiwadae	1	1	0	0	1
Pichia_cluster1	1	0	1	2	1
Hanseniaspora_osmophila	1	0	0	0	1
Hanseniaspora_valbyensis	1	0	0	0	1
Kluyveromyces_dobzhanskii	1	0	0	0	1
Yamadazyma_mexicana	1	0	0	0	1
Pichia_manshurica1	0	1	3	1	0.0451764
Ogataea_thermophila_group	0	1	0	0	1
Pichia_manshurica6	0	0	4	0	0.0161344
Pichia_manshurica8	0	0	1	1	0.355658
Candida_parapsilosis	0	0	0	1	1
Pichia_deserticola	0	0	0	1	1
Total	837	666	461	323

### Sheet: S7
Table S7. Species abundance by location and source in the reduced dataset
Species_Label	Strains	Freq	MO	OR	Slovenia	grapevine	oak-non-vineyard	oak-vineyard	location*source p-value	location (MO, OR, Slovenia) p-value	Odds ratio (grapevine vs vineyard oak)	p-value (grapevine vs vineyard oak)	Odds ratio (non-vineyard oak vs vineyard oak)	p-value (non-vineyard oak vs vineyard oak)	Odds ratio (USA vs Slovenia)	Group_source	Group_location	Group_resistance
Saccharomyces_paradoxus	640	0.270728	122	248	270	25	224	391	4.2033e-12	0	0.0552068	2.49972e-39	0.452332	2.9022e-13	2.89963e-11	Oak
Lachancea_thermotolerans	366	0.154822	219	105	42	160	112	94	0.00635161	0	2.97362	4.16695e-13	1.27181	1	0.000813471
Saccharomyces_cerevisiae	332	0.14044	217	11	104	55	153	124	0	0	0.610417	0.030927	1.34128	0.357586	0			Sulfite, Copper
Lachancea_fermentati	194	0.0820643	192	2	0	50	101	43	1	0	1.74189	0.0475896	2.61364	5.20118e-06	Inf		USA	Copper
Schizosaccharomyces_japonicus	155	0.0655668	84	71	0	14	75	66	1	0	0.299246	0.000493111	1.1962	1	Inf	Oak	USA
Torulaspora_delbrueckii	96	0.0406091	21	37	38	10	48	38	0.0175012	1.8019e-06	0.384431	0.0468078	1.32657	1	0.0173396
Pichia_kudriavzevii	73	0.0308799	64	0	9	68	0	5	1	0.000264038	20.1661	3.01692e-10	0.0938741	1	0.0188902	Grape
Starmerella_bacillaris	62	0.0262267	60	0	2	62	0	0	1	2.57085e-06	201.332	0.00193268	1.03844	1	0.00189161	Grape	USA	Copper
Kazachstania_servazzii	59	0.0249577	0	9	50	19	20	20	1	0	1.38975	0.329434	1.03936	1	0.274035		Slovenia
Hanseniaspora_vineae	44	0.0186125	44	0	0	32	5	7	1	2.64385e-08	6.56869	5.59745e-05	0.759969	1	Inf	Grape	USA
Hanseniaspora_uvarum	39	0.0164975	0	0	39	27	5	7	1	0	5.5109	0.000493111	0.759969	1	0.0691068	Grape	Slovenia	Copper
Pichia_occidentalis	38	0.0160745	38	0	0	38	0	0	1	4.45219e-05	118.867	0.00726968	1.03844	1	Inf	Grape	USA	Sulfite
Kazachstania_martiniae	28	0.0118443	28	0	0	1	14	13	1	1.1273e-08	0.158846	0.131881	1.11732	1	Inf	Oak	USA
Kluyveromyces_lactis	24	0.0101523	18	5	1	1	14	9	0.522991	0.0149896	0.226757	0.275836	1.595	1	0.903546	Oak	USA	Copper
Saccharomyces_kudriavzevii	21	0.00888325	0	0	21	1	13	7	1	1.07514e-11	0.287876	0.329434	1.88303	1	1.32293	Oak	Slovenia
Zygosaccharomyces_bailii	21	0.00888325	15	4	2	15	6	0	1	0.126764	46.0225	0.0468078	13.5947	0.983522	0.0093241	Grape	USA
Pichia_kluyveri	12	0.00507614	2	0	10	8	1	3
Pichia_manshurica5	12	0.00507614	12	0	0	0	10	2
Saccharomyces_uvarum	11	0.00465313	0	11	0	0	11	0
Wickerhamomyces_anomalus	11	0.00465313	5	2	4	1	0	10
Pichia_manshurica4	10	0.00423012	10	0	0	2	6	2
Hanseniaspora_pseudoguilliermondii	8	0.00338409	0	0	8	5	1	2
Kluyveromyces_dobzhanskii	8	0.00338409	0	1	7	0	3	5
Metschnikowia_pulcherrima	8	0.00338409	0	7	1	7	0	1
Candida_glabrata	7	0.00296108	6	0	1	1	1	5
Pichia_manshurica1	7	0.00296108	3	0	4	2	0	5
Meyerozyma_guilliermondii_group	6	0.00253807	2	1	3	1	1	4
Pichia_manshurica6	6	0.00253807	3	3	0	0	4	2
Pichia_manshurica7	6	0.00253807	4	0	2	2	0	4
Schizosaccharomyces_pombe	6	0.00253807	6	0	0	0	2	4
Schwanniomyces_polymorphus	6	0.00253807	0	0	6	0	6	0
Debaryomyces_prosopidis_group	5	0.00211506	0	0	5	0	3	2
Hanseniaspora_osmophila	5	0.00211506	0	1	4	1	3	1
Pichia_cluster1	5	0.00211506	4	0	1	0	1	4
Pichia_manshurica2	5	0.00211506	0	0	5	0	1	4
Kazachstania_aerobia	4	0.00169205	0	2	2	2	1	1
Nakazawaea_holstii	4	0.00169205	0	2	2	0	4	0
Saccharomycodes_ludwigii	4	0.00169205	4	0	0	1	3	0
Candida_baotianensis	2	0.000846024	0	0	2	1	0	1
Pichia_manshurica8	2	0.000846024	2	0	0	1	1	0
Pichia_membranifaciens3	2	0.000846024	0	0	2	1	1	0
Hanseniaspora_valbyensis	1	0.000423012	0	1	0	0	1	0
Hyphopichia_burtonii	1	0.000423012	0	0	1	0	1	0
Lachancea_kluyveri	1	0.000423012	0	0	1	0	0	1
Millerozyma_koratensis	1	0.000423012	1	0	0	0	0	1
Nakazawaea_ishiwadae	1	0.000423012	0	1	0	0	1	0
Pichia_membranifaciens1	1	0.000423012	0	0	1	0	0	1
Starmerella_lactis-condensi	1	0.000423012	1	0	0	1	0	0
Starmerella_magnoliae	1	0.000423012	0	0	1	0	0	1
Yamadazyma_mexicana	1	0.000423012	1	0	0	0	1	0
Yamadazyma_scolyti	1	0.000423012	0	0	1	0	0	1

### Sheet: S8
Table S8. Comparison of species species abundance by sample source and location
Species	Comparison	group	prob	SE	lower.CL	upper.CL	contrast	odds.ratio	SE	t.ratio	p.value
Saccharomyces_paradoxus	location	MO	0.103028	0.00881608	0.0869783	0.121644	MO / OR	0.127804	0.0165365	-15.8997	3.72001e-54
Saccharomyces_paradoxus	location	OR	0.473333	0.0217907	0.4309	0.516155	MO / Slovenia	0.16242	0.0201637	-14.6406	1.58944e-46
Saccharomyces_paradoxus	location	Slovenia	0.414242	0.0192766	0.377014	0.452476	OR / Slovenia	1.27085	0.150111	2.02922	0.042548
Saccharomyces_paradoxus	source	grape	0.0413961	0.00802616	0.028225	0.0603319	grape / (oak-fore)	0.122049	0.0264426	-9.70821	7.09145e-22
Saccharomyces_paradoxus	source	oak-fore	0.26135	0.0149911	0.233037	0.291795	grape / (oak-vine)	0.0552068	0.011771	-13.5856	1.56232e-40
Saccharomyces_paradoxus	source	oak-vine	0.438901	0.0166158	0.406626	0.471702	(oak-fore) / (oak-vine)	0.452332	0.0465323	-7.7119	1.81387e-14
Lachancea_thermotolerans	location	MO	0.184609	0.0112517	0.163556	0.207699	MO / OR	0.900256	0.118922	-0.795441	0.426437
Lachancea_thermotolerans	location	OR	0.200952	0.0174885	0.168831	0.237439	MO / Slovenia	3.25225	0.570347	6.7249	2.19666e-11
Lachancea_thermotolerans	location	Slovenia	0.0650842	0.00965312	0.0485281	0.0867736	OR / Slovenia	3.61258	0.695174	6.6747	3.07729e-11
Lachancea_thermotolerans	source	grape	0.260552	0.0176852	0.227391	0.296692	grape / (oak-fore)	2.3381	0.319341	6.21858	5.91472e-10
Lachancea_thermotolerans	source	oak-fore	0.130966	0.0115107	0.109997	0.155235	grape / (oak-vine)	2.97362	0.423277	7.65596	2.77797e-14
Lachancea_thermotolerans	source	oak-vine	0.105942	0.0103047	0.0873666	0.127913	(oak-fore) / (oak-vine)	1.27181	0.188915	1.61868	0.10565
Saccharomyces_cerevisiae	location	MO	0.182927	0.0112119	0.161957	0.205945	MO / OR	9.99676	3.07359	7.48803	9.81661e-14
Saccharomyces_cerevisiae	location	OR	0.0219048	0.00638822	0.0123265	0.0386346	MO / Slovenia	1.17511	0.153303	1.23685	0.216267
Saccharomyces_cerevisiae	location	Slovenia	0.160031	0.0143475	0.133854	0.190203	OR / Slovenia	0.117549	0.0372272	-6.76012	1.73159e-11
Saccharomyces_cerevisiae	source	grape	0.0900974	0.0115362	0.0698891	0.115424	grape / (oak-fore)	0.455099	0.0757904	-4.72715	2.41095e-06
Saccharomyces_cerevisiae	source	oak-fore	0.178696	0.0130711	0.154484	0.205779	grape / (oak-vine)	0.610417	0.104196	-2.89177	0.00386587
Saccharomyces_cerevisiae	source	oak-vine	0.139574	0.0116032	0.118334	0.163917	(oak-fore) / (oak-vine)	1.34128	0.176251	2.23452	0.0255419
Lachancea_fermentati	location	MO	0.161901	0.0106827	0.142029	0.183957	MO / OR	40.3738	25.7923	5.78893	8.02483e-09
Lachancea_fermentati	location	OR	0.0047619	0.00300451	0.0013783	0.0163162	MO / Slovenia	252.095	357.204	3.90263	9.78173e-05
Lachancea_fermentati	location	Slovenia	0.000765697	0.00108244	4.78089e-05	0.0121324	OR / Slovenia	6.24402	9.68014	1.18146	0.237539
Lachancea_fermentati	source	grape	0.0819805	0.0110533	0.0627529	0.10643	grape / (oak-fore)	0.666462	0.120596	-2.24246	0.025024
Lachancea_fermentati	source	oak-fore	0.118161	0.0110137	0.0982132	0.141524	grape / (oak-vine)	1.74189	0.372526	2.59499	0.00951793
Lachancea_fermentati	source	oak-vine	0.0487668	0.00721146	0.0364193	0.0650181	(oak-fore) / (oak-vine)	2.61364	0.491332	5.11068	3.46746e-07
Schizosaccharomyces_japonicus	location	MO	0.0710681	0.00745141	0.0577726	0.0871404	MO / OR	0.485246	0.0825358	-4.25126	2.2084e-05
Schizosaccharomyces_japonicus	location	OR	0.13619	0.0149693	0.109406	0.168293	MO / Slovenia	99.8393	141.697	3.24366	0.00119652
Schizosaccharomyces_japonicus	location	Slovenia	0.000765697	0.00108244	4.78089e-05	0.0121324	OR / Slovenia	205.75	292.26	3.74994	0.00018113
Schizosaccharomyces_japonicus	source	grape	0.023539	0.00610845	0.0141133	0.0390105	grape / (oak-fore)	0.250164	0.0729987	-4.74853	2.1717e-06
Schizosaccharomyces_japonicus	source	oak-fore	0.0878929	0.00966058	0.0707027	0.108773	grape / (oak-vine)	0.299246	0.0882024	-4.09328	4.39604e-05
Schizosaccharomyces_japonicus	source	oak-vine	0.0745516	0.00879472	0.0590361	0.0937384	(oak-fore) / (oak-vine)	1.1962	0.209831	1.02129	0.307223
Torulaspora_delbrueckii	location	MO	0.0180824	0.00386433	0.0118752	0.0274441	MO / OR	0.2394	0.0660355	-5.18284	2.37071e-07
Torulaspora_delbrueckii	location	OR	0.0714286	0.0112399	0.0522891	0.0968578	MO / Slovenia	0.293929	0.0804794	-4.47185	8.12172e-06
Torulaspora_delbrueckii	location	Slovenia	0.0589587	0.00921768	0.0432751	0.0798518	OR / Slovenia	1.22777	0.291371	0.864672	0.387307
Torulaspora_delbrueckii	source	grape	0.0170455	0.00521531	0.0093307	0.0309397	grape / (oak-fore)	0.289792	0.0998592	-3.5944	0.000331797
Torulaspora_delbrueckii	source	oak-fore	0.056461	0.00787513	0.0428617	0.0740413	grape / (oak-vine)	0.384431	0.135391	-2.71445	0.00668683
Torulaspora_delbrueckii	source	oak-vine	0.0431614	0.00680432	0.0316218	0.0586571	(oak-fore) / (oak-vine)	1.32657	0.293644	1.27668	0.20184
Pichia_kudriavzevii	location	MO	0.0542473	0.00656881	0.042717	0.0686666	MO / OR	60.1694	85.4807	2.88397	0.00396251
Pichia_kudriavzevii	location	OR	0.000952381	0.00134623	5.94604e-05	0.0150525	MO / Slovenia	3.88531	1.36379	3.86653	0.000113379
Pichia_kudriavzevii	location	Slovenia	0.0145482	0.00468561	0.00771739	0.0272591	OR / Slovenia	0.0645728	0.0937689	-1.88684	0.0593044
Pichia_kudriavzevii	source	grape	0.111201	0.0126668	0.088681	0.138571	grape / (oak-fore)	214.821	305.136	3.78044	0.000160434
Pichia_kudriavzevii	source	oak-fore	0.000582072	0.000822935	3.63467e-05	0.0092458	grape / (oak-vine)	20.1661	9.00438	6.72774	2.15495e-11
Pichia_kudriavzevii	source	oak-vine	0.00616592	0.00262104	0.00267458	0.0141501	(oak-fore) / (oak-vine)	0.0938741	0.138734	-1.60081	0.109552
Starmerella_bacillaris	location	MO	0.0508831	0.00637317	0.0397424	0.0649356	MO / OR	56.2379	79.9156	2.83569	0.00461164
Starmerella_bacillaris	location	OR	0.000952381	0.00134623	5.94604e-05	0.0150525	MO / Slovenia	13.9496	9.02908	4.07167	4.82146e-05
Starmerella_bacillaris	location	Slovenia	0.00382848	0.00241671	0.00110804	0.0131403	OR / Slovenia	0.248046	0.384546	-0.89927	0.3686
Starmerella_bacillaris	source	grape	0.101461	0.0121654	0.0799689	0.127926	grape / (oak-fore)	193.88	275.485	3.70696	0.00021459
Starmerella_bacillaris	source	oak-fore	0.000582072	0.000822935	3.63467e-05	0.0092458	grape / (oak-vine)	201.332	286.071	3.73355	0.000193268
Starmerella_bacillaris	source	oak-vine	0.000560538	0.000792498	3.50024e-05	0.00890634	(oak-fore) / (oak-vine)	1.03844	2.07747	0.018854	0.984959
Kazachstania_servazzii	location	MO	0.000420521	0.000594582	2.62608e-05	0.0066943	MO / OR	0.0228284	0.0331448	-2.60329	0.0092911
Kazachstania_servazzii	location	OR	0.0180952	0.00581751	0.00960421	0.0338367	MO / Slovenia	0.00501922	0.00713772	-3.72306	0.000201426
Kazachstania_servazzii	location	Slovenia	0.0773354	0.0104533	0.0591675	0.100486	OR / Slovenia	0.219867	0.0788661	-4.22285	2.50372e-05
Kazachstania_servazzii	source	grape	0.0316558	0.00705426	0.0203935	0.0488279	grape / (oak-fore)	1.33713	0.428991	0.905543	0.36527
Kazachstania_servazzii	source	oak-fore	0.023865	0.00520761	0.0155265	0.0365154	grape / (oak-vine)	1.38975	0.445776	1.02609	0.304957
Kazachstania_servazzii	source	oak-vine	0.0229821	0.00501722	0.0149503	0.0351747	(oak-fore) / (oak-vine)	1.03936	0.328511	0.122128	0.902808
Hanseniaspora_vineae	location	MO	0.0374264	0.00550447	0.028008	0.0498495	MO / OR	40.7868	58.0443	2.60581	0.00922341
Hanseniaspora_vineae	location	OR	0.000952381	0.00134623	5.94602e-05	0.0150525	MO / Slovenia	50.7405	72.2028	2.7595	0.0058336
Hanseniaspora_vineae	location	Slovenia	0.000765697	0.00108244	4.78089e-05	0.0121324	OR / Slovenia	1.24404	2.48915	0.109136	0.913104
Hanseniaspora_vineae	source	grape	0.0527597	0.00900723	0.0376433	0.073483	grape / (oak-fore)	8.64337	4.01217	4.64636	3.56419e-06
Hanseniaspora_vineae	source	oak-fore	0.00640279	0.0027214	0.00277744	0.0146906	grape / (oak-vine)	6.56869	2.68391	4.60684	4.30573e-06
Hanseniaspora_vineae	source	oak-vine	0.00840807	0.00305726	0.00411418	0.0171064	(oak-fore) / (oak-vine)	0.759969	0.428189	-0.487156	0.626193
Hanseniaspora_uvarum	location	MO	0.000420521	0.000594582	2.62608e-05	0.0066943	MO / OR	0.441313	0.882928	-0.408861	0.682679
Hanseniaspora_uvarum	location	OR	0.000952381	0.00134623	5.94602e-05	0.0150525	MO / Slovenia	0.00653414	0.00930464	-3.5328	0.000419081
Hanseniaspora_uvarum	location	Slovenia	0.06049	0.00932902	0.0445836	0.0815869	OR / Slovenia	0.0148061	0.0210895	-2.95758	0.00313142
Hanseniaspora_uvarum	source	grape	0.0446429	0.00832087	0.0308893	0.0641152	grape / (oak-fore)	7.25149	3.40937	4.21388	2.60451e-05
Hanseniaspora_uvarum	source	oak-fore	0.00640279	0.0027214	0.00277744	0.0146906	grape / (oak-vine)	5.5109	2.28903	4.109	4.10926e-05
Hanseniaspora_uvarum	source	oak-vine	0.00840807	0.00305726	0.00411418	0.0171064	(oak-fore) / (oak-vine)	0.759969	0.428189	-0.487156	0.626193
Pichia_occidentalis	location	MO	0.0323802	0.00513335	0.0236935	0.0441077	MO / OR	35.1034	49.9993	2.49821	0.0125499
Pichia_occidentalis	location	OR	0.000952381	0.00134623	5.94602e-05	0.0150525	MO / Slovenia	43.6701	62.1955	2.65176	0.0080609
Pichia_occidentalis	location	Slovenia	0.000765697	0.00108244	4.78089e-05	0.0121324	OR / Slovenia	1.24404	2.48915	0.109136	0.913104
Pichia_occidentalis	source	grape	0.0625	0.00975293	0.0458934	0.084583	grape / (oak-fore)	114.467	163.045	3.32795	0.000888291
Pichia_occidentalis	source	oak-fore	0.000582072	0.000822935	3.63467e-05	0.0092458	grape / (oak-vine)	118.867	169.31	3.35447	0.000807742
Pichia_occidentalis	source	oak-vine	0.000560538	0.000792498	3.50024e-05	0.00890634	(oak-fore) / (oak-vine)	1.03844	2.07747	0.018854	0.984959
Kazachstania_martiniae	location	MO	0.0239697	0.0044358	0.0166508	0.0343933	MO / OR	25.7617	36.7758	2.27587	0.0229427
Kazachstania_martiniae	location	OR	0.000952381	0.00134623	5.94602e-05	0.0150525	MO / Slovenia	32.0487	45.7464	2.42906	0.015212
Kazachstania_martiniae	location	Slovenia	0.000765697	0.00108244	4.78089e-05	0.0121324	OR / Slovenia	1.24404	2.48915	0.109136	0.913104
Kazachstania_martiniae	source	grape	0.00243506	0.0019858	0.000491077	0.0119823	grape / (oak-fore)	0.142168	0.122168	-2.27009	0.0232919
Kazachstania_martiniae	source	oak-fore	0.0168801	0.00439536	0.0101109	0.0280527	grape / (oak-vine)	0.158846	0.136968	-2.1337	0.0329703
Kazachstania_martiniae	source	oak-vine	0.0151345	0.00408781	0.0088951	0.0256374	(oak-fore) / (oak-vine)	1.11732	0.425992	0.290954	0.771112
Kluyveromyces_lactis	location	MO	0.0155593	0.00358921	0.00988385	0.0244133	MO / OR	1.49287	0.729298	0.82024	0.412162
Kluyveromyces_lactis	location	OR	0.0104762	0.0044436	0.00454717	0.02395	MO / Slovenia	6.86473	5.83747	2.2654	0.0235785
Kluyveromyces_lactis	location	Slovenia	0.00229709	0.00187341	0.000463252	0.0113083	OR / Slovenia	4.59833	4.24429	1.65296	0.0984719
Kluyveromyces_lactis	source	grape	0.00243506	0.0019858	0.000491077	0.0119823	grape / (oak-fore)	0.142168	0.122168	-2.27009	0.0232919
Kluyveromyces_lactis	source	oak-fore	0.0168801	0.00439536	0.0101109	0.0280527	grape / (oak-vine)	0.226757	0.199583	-1.68591	0.0919453
Kluyveromyces_lactis	source	oak-vine	0.0106502	0.00343694	0.00564623	0.0199998	(oak-fore) / (oak-vine)	1.595	0.670175	1.11114	0.266622
Saccharomyces_kudriavzevii	location	MO	0.000420521	0.000594582	2.62608e-05	0.0066943	MO / OR	0.441313	0.882928	-0.408861	0.682679
Saccharomyces_kudriavzevii	location	OR	0.000952381	0.00134623	5.94602e-05	0.0150525	MO / Slovenia	0.0123568	0.0176876	-3.06938	0.0021694
Saccharomyces_kudriavzevii	location	Slovenia	0.032925	0.00698291	0.0216662	0.0497369	OR / Slovenia	0.0280001	0.04009	-2.49727	0.012583
Saccharomyces_kudriavzevii	source	grape	0.00243506	0.0019858	0.000491077	0.0119823	grape / (oak-fore)	0.152879	0.131827	-2.17804	0.029502
Saccharomyces_kudriavzevii	source	oak-fore	0.0157159	0.0042436	0.00923762	0.0266155	grape / (oak-vine)	0.287876	0.257928	-1.38981	0.164717
Saccharomyces_kudriavzevii	source	oak-vine	0.00840807	0.00305726	0.00411418	0.0171064	(oak-fore) / (oak-vine)	1.88303	0.862338	1.38198	0.167109
Zygosaccharomyces_bailii	location	MO	0.0130362	0.00328954	0.00793684	0.0213413	MO / OR	1.52777	0.822034	0.787652	0.430979
Zygosaccharomyces_bailii	location	OR	0.00857143	0.00402326	0.00340497	0.0214087	MO / Slovenia	3.43681	2.34839	1.80673	0.0709323
Zygosaccharomyces_bailii	location	Slovenia	0.00382848	0.00241671	0.00110804	0.0131403	OR / Slovenia	2.24957	1.77941	1.02495	0.30549
Zygosaccharomyces_bailii	source	grape	0.0251623	0.00631032	0.0153466	0.0409949	grape / (oak-fore)	3.38532	1.59218	2.59281	0.00957836
Zygosaccharomyces_bailii	source	oak-fore	0.00756694	0.00295675	0.00351059	0.0162339	grape / (oak-vine)	46.0225	66.1717	2.66316	0.00779353
Zygosaccharomyces_bailii	source	oak-vine	0.000560538	0.000792498	3.50024e-05	0.00890634	(oak-fore) / (oak-vine)	13.5947	19.9622	1.77725	0.0756555

### Sheet: S9
Species	Grape vine sample size	Non-vineyard sample size	Grape vine average growth	Non-vineyard average growth	Condition	Wilcoxon Signed Rank test P-value	Bonferroni corrected P-value
Saccharomyces_cerevisiae	55	153	0.561026	0.181543	Copper tolerance AUC	6.31854e-11	5.05483e-10
Lachancea_fermentati	50	101	1.88762	2.31476	Copper tolerance AUC	3.45646e-10	2.76516e-09
Lachancea_thermotolerans	160	112	0.256405	0.415973	Copper tolerance AUC	3.11115e-09	2.48892e-08
Saccharomyces_cerevisiae	55	153	2.05415	1.60741	Sulfite tolerance AUC	9.69374e-09	7.75499e-08
Saccharomyces_cerevisiae	42	74	0.688804	0.904406	Galactose	1.27692e-07	8.93844e-07
Saccharomyces_cerevisiae	42	74	0.32144	0.360254	Ethanol	8.90203e-07	6.23142e-06
Saccharomyces_cerevisiae	42	74	0.353244	0.395579	Glycerol	1.15752e-06	8.10261e-06
Saccharomyces_cerevisiae	42	74	17.3378	17.8416	Temperature tolerance AUC	3.13996e-06	2.19798e-05
Saccharomyces_cerevisiae	42	74	0.953908	0.629483	Maltose	1.15467e-05	8.08269e-05
Saccharomyces_cerevisiae	42	74	0.332554	0.363032	Melezitose	4.58625e-05	0.000321037
Lachancea_thermotolerans	28	67	0.367124	0.445641	Galactose	4.88655e-05	0.000342059
Kazachstania_servazzii	17	20	6.50318	5.42083	Ethanol tolerance AUC	0.00382448	0.0267713
Lachancea_thermotolerans	28	67	5.88004	6.4057	Ethanol tolerance AUC	0.00632473	0.0442731
Lachancea_thermotolerans	160	112	1.02301	1.08829	Sulfite tolerance AUC	0.0100073	0.0800587
Saccharomyces_paradoxus	16	146	14.3244	14.7921	Temperature tolerance AUC	0.0166517	0.116562
Saccharomyces_cerevisiae	42	74	0.293609	0.310332	Maltotriose	0.0186527	0.130569
Lachancea_fermentati	13	35	0.686818	0.362401	Melibiose	0.0189841	0.132889
Kazachstania_servazzii	17	20	14.2039	12.9943	Temperature tolerance AUC	0.0195882	0.137117
Saccharomyces_paradoxus	16	146	0.315926	0.292735	Maltotriose	0.0397726	0.278408
Hanseniaspora_uvarum	27	5	1.62824	1.93484	Copper tolerance AUC	0.0402034	0.321627
Lachancea_fermentati	13	35	0.942592	0.831161	Galactose	0.0477077	0.333954
Lachancea_fermentati	13	35	6.63546	6.86686	Ethanol tolerance AUC	0.0486041	0.340228
Lachancea_thermotolerans	28	67	0.282426	0.281324	Melibiose	0.0525425	0.367797
Lachancea_thermotolerans	28	67	0.347375	0.350725	Melezitose	0.0599008	0.419306
Lachancea_thermotolerans	28	67	14.1775	14.4592	Temperature tolerance AUC	0.0644763	0.451334
Saccharomyces_cerevisiae	42	74	0.963864	0.979261	Fructose	0.0853421	0.597394
Torulaspora_delbrueckii	10	48	1.44564	1.56072	Sulfite tolerance AUC	0.0856375	0.6851
Lachancea_fermentati	13	35	0.401003	0.42825	Ethanol	0.0999547	0.699683
Saccharomyces_paradoxus	16	146	1.10995	1.06976	Sucrose	0.10441	0.730873
Hanseniaspora_uvarum	10	4	11.931	12.6584	Temperature tolerance AUC	0.105894	0.741259
Torulaspora_delbrueckii	9	41	5.57356	5.9152	Ethanol tolerance AUC	0.106924	0.748465
Lachancea_fermentati	13	35	0.379276	0.408668	Melezitose	0.110118	0.770824
Lachancea_thermotolerans	28	67	1.23382	1.14595	Fructose	0.118012	0.826081
Lachancea_fermentati	13	35	1.00904	1.03602	Fructose	0.138992	0.972942
Hanseniaspora_uvarum	27	5	0.998915	0.87421	Sulfite tolerance AUC	0.12203	0.976243
Saccharomyces_paradoxus	16	146	0.365665	0.328492	Melibiose	0.141489	0.990421
Hanseniaspora_vineae	32	5	0.719982	0.640763	Copper tolerance AUC	0.512821	1
Kazachstania_servazzii	19	20	0.51484	0.524517	Copper tolerance AUC	0.341287	1
Saccharomyces_paradoxus	25	224	0.300748	0.196372	Copper tolerance AUC	0.226044	1
Torulaspora_delbrueckii	10	48	0.514094	0.288451	Copper tolerance AUC	0.313326	1
Hanseniaspora_uvarum	10	4	0.0672532	0.0675665	Ethanol	1	1
Kazachstania_servazzii	17	20	0.19464	0.22228	Ethanol	0.868506	1
Lachancea_thermotolerans	28	67	0.393412	0.384591	Ethanol	0.147367	1
Saccharomyces_paradoxus	16	146	0.323591	0.327125	Ethanol	0.934272	1
Torulaspora_delbrueckii	9	41	0.205953	0.222535	Ethanol	0.250128	1
Hanseniaspora_uvarum	10	4	4.3772	4.2925	Ethanol tolerance AUC	0.187812	1
Saccharomyces_cerevisiae	42	74	7.82952	7.7046	Ethanol tolerance AUC	0.191202	1
Saccharomyces_paradoxus	16	146	7.99044	8.03456	Ethanol tolerance AUC	0.712621	1
Hanseniaspora_uvarum	10	4	1.06126	1.04146	Fructose	0.453546	1
Kazachstania_servazzii	17	20	0.920874	0.915235	Fructose	0.729121	1
Saccharomyces_paradoxus	16	146	0.978262	0.954076	Fructose	0.544688	1
Torulaspora_delbrueckii	9	41	1.09515	1.03842	Fructose	0.709562	1
Hanseniaspora_uvarum	10	4	0.328879	0.331813	Galactose	0.733267	1
Kazachstania_servazzii	17	20	1.23793	1.14873	Galactose	0.269544	1
Saccharomyces_paradoxus	16	146	1.01843	0.966888	Galactose	0.146166	1
Torulaspora_delbrueckii	9	41	0.278773	0.268462	Galactose	0.550735	1
Hanseniaspora_uvarum	10	4	0.0693387	0.0722717	Glycerol	0.945055	1
Kazachstania_servazzii	17	20	0.261281	0.295673	Glycerol	0.459874	1
Lachancea_fermentati	13	35	0.51401	0.522217	Glycerol	0.334181	1
Lachancea_thermotolerans	28	67	0.331826	0.344356	Glycerol	0.187406	1
Saccharomyces_paradoxus	16	146	0.407401	0.388294	Glycerol	0.261302	1
Torulaspora_delbrueckii	9	41	0.35507	0.348802	Glycerol	0.80399	1
Hanseniaspora_uvarum	10	4	0.106557	0.102849	Maltose	0.839161	1
Kazachstania_servazzii	17	20	0.27382	0.272962	Maltose	0.597976	1
Lachancea_fermentati	13	35	0.704915	0.766027	Maltose	0.872617	1
Lachancea_thermotolerans	28	67	0.574346	0.651655	Maltose	0.231756	1
Saccharomyces_paradoxus	16	146	0.455413	0.4678	Maltose	0.251766	1
Torulaspora_delbrueckii	9	41	0.228917	0.253877	Maltose	0.306125	1
Hanseniaspora_uvarum	10	4	0.073789	0.0706418	Maltotriose	0.839161	1
Kazachstania_servazzii	17	20	0.167768	0.270128	Maltotriose	0.283017	1
Lachancea_fermentati	13	35	0.362288	0.379585	Maltotriose	0.24948	1
Lachancea_thermotolerans	28	67	0.395714	0.380824	Maltotriose	0.543103	1
Torulaspora_delbrueckii	9	41	0.326124	0.326455	Maltotriose	0.862102	1
Hanseniaspora_uvarum	10	4	0.102962	0.0778078	Melezitose	0.23976	1
Kazachstania_servazzii	17	20	0.199505	0.270853	Melezitose	0.940019	1
Saccharomyces_paradoxus	16	146	0.44672	0.482986	Melezitose	0.709488	1
Torulaspora_delbrueckii	9	41	0.249752	0.243045	Melezitose	0.823261	1
Hanseniaspora_uvarum	10	4	0.226418	0.182953	Melibiose	0.539461	1
Kazachstania_servazzii	17	20	0.263582	0.334813	Melibiose	0.987993	1
Saccharomyces_cerevisiae	42	74	0.303024	0.297098	Melibiose	0.631461	1
Torulaspora_delbrueckii	9	41	0.326123	0.277461	Melibiose	0.145144	1
Hanseniaspora_uvarum	10	4	0.955681	0.975608	Sucrose	0.453546	1
Kazachstania_servazzii	17	20	0.722517	0.716625	Sucrose	0.597976	1
Lachancea_fermentati	13	35	1.11388	1.09589	Sucrose	0.357888	1
Lachancea_thermotolerans	28	67	1.08047	1.03718	Sucrose	0.54853	1
Saccharomyces_cerevisiae	42	74	1.02289	1.03379	Sucrose	0.222192	1
Torulaspora_delbrueckii	9	41	1.09853	1.06224	Sucrose	0.862102	1
Hanseniaspora_vineae	32	5	0.960507	0.928713	Sulfite tolerance AUC	0.956522	1
Kazachstania_servazzii	19	20	1.4959	1.44138	Sulfite tolerance AUC	0.411452	1
Lachancea_fermentati	50	101	1.4072	1.38222	Sulfite tolerance AUC	0.561092	1
Saccharomyces_paradoxus	25	224	1.29954	1.27362	Sulfite tolerance AUC	0.309015	1
Lachancea_fermentati	13	35	17.1849	17.3516	Temperature tolerance AUC	0.663202	1
Torulaspora_delbrueckii	9	41	12.2772	12.7093	Temperature tolerance AUC	0.167662	1
